# Characterization of MEK1/2 Degraders Uncovers a Kinase-Independent Role for MEK1/2 in the Stabilization and Maturation of CRAF

**DOI:** 10.1101/2025.03.11.642495

**Authors:** Jason S. Wasserman, Alison M. Kurimchak, Carlos Herrera-Montávez, Glenn A. Doyle, Brandon D. Fox, Ishadi K. M. Kodikara, Xiaoping Hu, Jianping Hu, Jian Jin, James S. Duncan

**Author notes:** These authors contributed equally (Jason S. Wasserman, Alison M. Kurimchak).

## Abstract

Altered MAPK signaling frequently occurs in human disease. MEK1 and MEK2 (MEK1/2) are central protein kinases in the MAPK signaling cascade that phosphorylate ERK1/2 promoting cell growth. MEK1/2 degraders offer a strategy to characterize both kinase-dependent and independent functions of MEK1/2. Here, we discovered that MEK1/2 degradation, but not kinase inhibition, caused the subsequent degradation of upstream kinase CRAF via a cell-intrinsic mechanism. MEK1/2 binding to CRAF, but not MEK1/2 catalytic activity, was required for CRAF protein stability and maturation to a functional kinase. In the absence of MEK1/2, a minor pool of newly synthesized immature CRAF that had anti-apoptotic functions remained. Finally, we showed that a stable primed CRAF-MEK1/2 signaling complex existed in cells that required RAS binding to potentiate MEK-ERK phosphorylation. Together, we’ve discovered a previously unrecognized kinase-independent function of MEK1/2, while contextualizing MEK1/2 as an integral component of the CRAF activation cycle beyond the conventional CRAF-MEK kinase-substrate paradigm.
