## Supplementary material for "Characterization of MEK1/2 Degraders Uncovers a Kinase-Independent Role for MEK1/2 in the Stabilization and Maturation of CRAF": Data File S2

### Sheet: Antibodies
Antibody	Manufacturer	Cat #
pARAF S299	CST	4431
ARAF	SCBT	sc-166771
ARAF	CST	4432
pBRAF S365	Biorbyt	orb5749
pBRAF S445	CST	2696
pBRAF S729	Abcam	ab124794
BRAF	CST	14814
pCRAF S259	CST	9421
pCRAF S338	CST	9427
pCRAF S621	SCBT	sc-271929
pCRAF S289/296/301	CST	9431
CRAF	CST	9422
CRAF	Abcam	ab181115
pMEK S217/221	CST	9154
MEK1	CST	12671
MEK2	SCBT	sc-524
pERK T202/204	CST	4370
ERK1/2	CST	4696
GAPDH	CST	2118
ASK1	CST	8662
HSP90	CST	4877
14-3-3	CST	95422
CDC37	CST	4793
PARP	CST	9542
Cul2	Abcam	ab166917
VHL	CST	68547
Myc 9e10	SCBT	sc-40
Flag(M2)	Sigma	F1804
DYKDDDDK Tag	CST	14793
Agarose and Magnetic Conjugates	Manufacturer	Cat #
normal mouse IgG agarose conjugate	SCBT	sc-2343 AC
RAF-1 (E-10) agarose conjugate	SCBT	sc-7267 AC
MEK1 (H-8) agarose conjugate	SCBT	sc-6250 AC
BRAF (F-7) agarose conjugate	SCBT	sc-5264 AC
ARAF (A-5) agarose conjugate	SCBT	sc-166771 AC
anti-c-myc magnetic beads	Pierce	88842
anti-DYKDDDDK magneic beads	Pierce	A36797
anti-GFP magnetic beads	CST	67090
*SCBT = Santa Cruz Biotechnology
*CST = Cell Signaling Technology

### Sheet: siRNA
siRNA	Cat. #	Manufacturer
siGenome SmartPool MAP2K1	M-003571-01	Horizon Discovery (GE Dharmacon)
siGenome SmartPool MAP2K2	M-003573-03	Horizon Discovery (GE Dharmacon)
siGenome SmartPool VHL	M-003936-00	Horizon Discovery (GE Dharmacon)
siGenome SmartPool CUL2	M-007277-00	Horizon Discovery (GE Dharmacon)
AllStars Negative Control siRNA	SI03650318	Qiagen
Custom MEK1/MEK2 siRNA	Sense	Antisense
siMEK1/2 #1	5'-UGCAGAAGAAGCUGGAGGAGCU-3'	5'-AGCUCCUCCAGCUUCUUCUGCA-3'
siMEK1/2 #2	5'-CCGUACAUCGUGGGCUUCUA-3'	5'-UAGAAGCCCACGAUGUACGG-3'
siMEK1/2 #3	5'-CGACUCCAUGGCCAACUCCU-3'	5'-AGGAGUUGGCCAUGGAGUCG-3'

### Sheet: Inhibitors
Inhibitor	Manufacturer	Cat #
PD0325901	Selleckchem	S1036
Bortezomib	Selleckchem	S1013
Ganetespib (STA-9090)	Selleckchem	S1159
GDC-0973	MedChemExpress	HY-13064
MAP855	MedChemExpress	HY-145702
NST-628	MedChemExpress	HY-158115
RO5126766	Selleckchem	S7170
SCH772984	MedChemExpress	HY-50846
Cycloheximide	Sigma Aldrich	239763-1GM-M
Trametinib	Selleckchem	S2673
Calyculin A	MedChemExpress	HY-18983
Navitoclax	Selleckchem	S1001
RAD001	Selleckchem	S1120
Torin-1	Selleckchem	S2827

### Sheet: Mutagenic Primers
Protein	Forward	Reverse
RAF1 R89L	5'-TTATGAAAGCACTCAAGGTGCTAGGCCTGCAACCAGAGTGCTG-3'	5'-CAGCACTCTGGTTGCAGGCCTAGCACCTTGAGTGCTTTCATAA-3'
RAF1 S259A	5'-CCAGAGGCAGAGGTCGACAGCCACACCTAA-3'	5'-TTAGGTGTGGCTGTCGACCTCTGCCTCTGG-3'
RAF1 K375M	5'-GCACGGAGATGTTGCAGTAATGATCCTAAAGGTTG-3'	5'-CAACCTTTAGGATCATTACTGCAACATCTCCGTGC-3'
RAF1 S621A	5'-TCAACCGGAGCGCTGCCGAGCCATCC-3'	5'-GGATGGCTCGGCAGCGCTCCGGTTGA-3'
RAF1 R401H	5'-GGCTGTTCTGCGCAAAACACATCATGTGAACATTCTGCTTTT-3'	5'-AAAAGCAGAATGTTCACATGATGTGTTTTGCGCAGAACAGCC-3'
RAF1 S471A	5'-GAACATCATCCATAGAGACATGAAAGCCAACAATATATTTCTCCAT-3'	5'-ATGGAGAAATATATTGTTGGCTTTCATGTCTCTATGGATGATGTTC-3'
MEK1 K97M	5'-GGCCTGGTCATGGCCAGAATGCTAATTCATCTG-3'	5'-CAGATGAATTAGCATTCTGGCCATGACCAGGCC-3'
MEK1 IRI	5'-CGGAATGGACAGCCGACCTCCCGCGGCAGCTTTTGAGTTGTTGGATTACATA-3'	5'-TATGTAATCCAACAACTCAAAAGCTGCCGCGGGAGGTCGGCTGTCCATTCCG-3'
MEK2 K101M	5'-CTCATCATGGCCAGGATGCTGATCCACCTTG-3'	5'-CAAGGTGGATCAGCATCCTGGCCATGATGAG-3'
MEK2 IRI	5'-GGATAGCCGGCCTGCCGCGGCCGCCTTTGAACTCCTGGAC-3'	5'-GTCCAGGAGTTCAAAGGCGGCCGCGGCAGGCCGGCTATCC-3'
MEK1 siRNA-Resistant	5'-GAGACCAACTTGGAGGCCTTGCAGAAAAAATTAGAGGAGCTAGAGCTTG-3'	5'-CAAGCTCTAGCTCCTCTAATTTTTTCTGCAAGGCCTCCAAGTTGGTCTC-3'
